# Dissecting mycorrhizal fungal trait variation, its genetic basis and trade-offs

**DOI:** 10.1101/2025.10.08.681103

**Authors:** Erica McGale, Jamille Viray, Philip Gwyther, Ian R. Sanders

## Abstract

Despite the importance of arbuscular mycorrhizal fungi (AMF) in worldwide ecosystems, there is relatively little controlled phenotyping of their intraspecific fungal trait diversity, which limits our determination of how AMF traits link to their genetic differences. Here, we monitor 33 *in vitro* fungal traits in a population of 48 genetically diverse isolates of *Rhizophagus irregularis*, over 18 weeks, across plate compartments with and without direct plant root influence. This study reveals that intraspecific AMF variability is extensive, and that *R. irregularis* traits are mostly positively correlated, especially in root-free environments. The few trait trade-offs (negative correlations) found existed in proximity to the host root. Given the large screening population and the variance decomposition method of repeatability, we find that the genetic individuality of isolates significantly explained variation in approximately half of the AMF traits measured, and especially those related to hyphal growth, branching structures and reproduction near plant roots. Especially, differences in the frequency and fineness of branching right after growth from the plant host, which did not correlate to nearly any other traits, were explained by isolate identity (*i.e.*, genotype). The new information we reveal on *R. irregularis* trait relationships, over time and in different environments, as well as trait links to genetic differences among isolates, provides the foundation for future understanding of AMF functional diversity. Our genetic findings also provide critical groundwork for genome wide association studies on the non-plant-related traits of *R. irregularis*.
