## Supplementary Information TAB S2 for "Dissecting mycorrhizal fungal trait variation, its genetic basis and trade-offs"

### Sheet: Metadata
Organism	Isolate name	Grew for experiment?	Round	Plate (if diff.)	Last repropagation date	Plating date	Plug age (d)	Plug age (m)	Plug hyphal density*	Plug spore clustering*	Plug origin plate type*	Karyotype	MAT type 1	MAT type 2	MAT type higher
R. irregularis	A1		1		2020-09-08	2021-03-16	189	6	extremely high	even	split plate	Homokaryon	MAT 3.2		MAT 1-3			*Legend
	A1		2		2020-09-08	2021-08-09	335	11	extremely dense	even	split plate	Homokaryon	MAT 3.2		MAT 1-3
	A2		1		2020-02-04	2021-03-16	406	13	very high	clusters	root center	Unknown	Unknown		Unknown			Observations conducted at 8x magnification
	A3		1		2020-02-11	2021-03-16	399	13	average	large clusters	root center	Unknown	Unknown		Unknown
	A5		1		2020-09-08	2021-03-16	189	6	extremely high	even	split plate	Dikaryon	MAT 3.2	MAT 6.3	Unknown			Translation of plug hyphal density:
	B1		1		2020-02-06	2021-03-15	403	13	extremely high	even	root center	Homokaryon	MAT 6.4		MAT 6				very low	less than 100
	B2		1		2020-02-06	2021-03-15	403	13	very high	even	root center	Unknown	Unknown		Unknown				low	~101-150
	B3		1		2020-02-06	2021-03-15	403	13	low	even	root center	Homokaryon	MAT 3.2		MAT 1-3				average	~151-200
	B4		1		2020-02-06	2021-03-15	403	13	high	even	root center	Homokaryon	MAT 3.2		MAT 1-3				high	~201-250
	B6		1		Unknown	2021-03-15	Unknown	9	average	clusters	root center	Unknown	Unknown		Unknown				very high	~251-350
	B7		1		2020-02-06	2021-03-15	403	13	average	clusters	root center	Unknown	Unknown		Unknown				extremely high	more than 400
	B8		1		2020-02-06	2021-03-15	403	13	low	even	root center	Unknown	Unknown		Unknown
	B8		2	1	2020-02-04	2021-08-09	552	18	average	even	carrot center	Unknown	Unknown		Unknown
	B8		2	2	2021-05-03	2021-08-09	98	3	average	even	carrot center	Unknown	Unknown		Unknown
	B8		2	3	2021-05-03	2021-08-09	98	3	average	even	carrot center	Unknown	Unknown		Unknown
	B8		2	4	2021-05-03	2021-08-09	98	3	average	even	carrot center	Unknown	Unknown		Unknown
	B10		1		2020-02-04	2021-03-15	405	13	high	even	root center	Homokaryon	MAT 6.4		MAT 6
	B11		1		2020-02-12	2021-03-15	397	13	extremely high	even	root center	Unknown	Unknown		Unknown
	B12		1		2020-09-08	2021-03-16	189	6	very high	even	split plate	Homokaryon	MAT 3.2		MAT 1-3
	B14		1		2020-05-12	2021-03-15	307	10	low	even	root center	Unknown	Unknown		Unknown
	B15		1		2020-02-06	2021-03-15	403	13	average	even	root center	Unknown	Unknown		Unknown
	B17		1		2020-02-04	2021-03-15	405	13	average	large clusters	root center	Unknown	Unknown		Unknown
	BEG53 (LPA30)		1		Unknown	Unknown	Unknown	Unknown	Unknown	Unknown	Unknown	Homokaryon	MAT 6.4		MAT 6
	C1		1		2020-02-06	2021-03-16	404	13	very low	even	root center	Unknown	Unknown		Unknown
	C2		1		2020-02-04	2021-03-16	406	13	very low	even	root center	Homokaryon	MAT 6.4		MAT 6
	C2		2		2020-02-04	2021-08-09	552	18	very low	even	carrot center	Homokaryon	MAT 6.4		MAT 6
	C3		1		2020-02-04	2021-03-16	406	13	average	even	split plate	Dikaryon	MAT 2	MAT 3.1	Unknown
	C4		1		2020-02-11	2021-03-16	399	13	average	large clusters	root center	Unknown	Unknown		Unknown
	C5		1		2020-05-12	2021-03-16	308	10	average	even	root center	Homokaryon	MAT 6.4		MAT 6
	CAN (DAOM197198-CH)		1		2020-02-11	2021-03-16	399	13	very low	even	root center	Homokaryon	MAT 4.2		MAT 4
	CAN (DAOM197198-CH)		2	1	2020-02-11	2021-08-09	545	18	very low	even	carrot center	Homokaryon	MAT 4.2		MAT 4
	CAN (DAOM197198-CH)		2	2	2020-02-11	2021-08-09	545	18	very low	even	carrot center	Homokaryon	MAT 4.2		MAT 4
	CAN (DAOM197198-CH)		2	3	2020-06-03	2021-08-09	432	14	very dense	even	split plate	Homokaryon	MAT 4.2		MAT 4
	CAN (DAOM197198-CH)		2	4	2020-06-03	2021-08-09	432	14	very dense	even	split plate	Homokaryon	MAT 4.2		MAT 4
	CH3C	No	2		2019-08-01	2021-08-12	742	24	very low	even	carrot center	Unknown	Unknown		MAT Rsp
	D1		1		2020-02-04	2021-03-15	405	13	high	even	root center	Unknown	Unknown		Unknown
	D1		2		2020-02-04	2021-08-09	552	18	low	even	carrot center	Unknown	Unknown		Unknown
	D2		1		2020-02-12	2021-03-15	397	13	very low	even	root center	Unknown	Unknown		Unknown
	D3		1		2020-02-11	2021-03-15	398	13	average	clusters	root center	Homokaryon	MAT 4.2		MAT 4
	D4		1		2020-02-12	2021-03-15	397	13	average	even	root center	Homokaryon	MAT 6.3		MAT 6
	DAOM229457	No	1		2020-04-02	2021-03-15	347	11	very low	even	root center	Homokaryon	MAT 6.1		MAT 6
	DAOM234180		1		2020-04-29	2021-03-15	320	11	extremely high	even	root center	Homokaryon	MAT 6.4		MAT 6
	DAOM234180		2		2020-02-20	2021-08-09	536	18	very low	even	carrot center	Homokaryon	MAT 6.4		MAT 6
	DAOM234328		1		2020-04-23	2021-03-15	326	11	very low	even	root center	Homokaryon	MAT 3.2		MAT 1-3
	DAOM240158		1		2019-08-13	2021-03-15	580	19	very low	even	root center	Homokaryon	MAT 6.3		MAT 6
	DAOM240409		1		2019-04-23	2021-03-15	692	23	very low	even	root center	Dikaryon	MAT 1.1	MAT 5.2	Unknown
	DAOM240443		1		2020-04-23	2021-03-15	326	11	very high	even	root center	Homokaryon	MAT 6.3		MAT 6
	DAOM240448		1		2019-08-12	2021-03-15	581	19	low	even	root center	Homokaryon	MAT 5.1		MAT 2-5-8
	DAOM240721		1		2020-04-15	2021-03-15	334	11	very low	even	root center	Homokaryon	MAT 3.2		MAT 1-3
	DAOM240721		2		2020-04-15	2021-08-09	481	16	low	even	carrot center	Homokaryon	MAT 3.2		MAT 1-3
	DAOM Miroslav (DAOM197198-CZ)		1		2020-04-20	2021-03-16	330	11	low	even	root center	Homokaryon	MAT 4.2		MAT 4
	DAOM Miroslav (DAOM197198-CZ)		2		2020-04-20	2021-08-09	476	16	low	even	carrot center	Homokaryon	MAT 4.2		MAT 4
	DHP13		1		2020-02-10	2021-03-16	400	13	very low	even	root center	Unknown	Unknown		Unknown
	E1		1		2020-02-04	2021-03-15	405	13	average	even	root center	Unknown	Unknown		Unknown
	ESLQ569 (ESLQ69)		1		2020-04-02	2021-03-15	347	11	extremely high	even	root center	Unknown	Unknown		MAT Rsp
	F1		1		2020-02-12	2021-03-15	397	13	very high	even	root center	Unknown	Unknown		Unknown
	FL707B (FL707)		1		2020-04-02	2021-03-16	348	11	low	even	root center	Homokaryon	MAT 6.4		MAT 6
	G1		1		2020-02-12	2021-03-15	397	13	average	even	root center	Unknown	Unknown		Unknown
	GLAM		1		2020-04-02	2021-03-15	347	11	very low	even	root center	Homokaryon	MAT 5.1		MAT 2-5-8
	GLAM		2		2020-04-02	2021-08-10	495	16	low	even	carrot center	Homokaryon	MAT 5.1		MAT 2-5-8
	India1005		1		2019-08-12	2021-03-16	582	19	low	even	root center	Homokaryon	MAT 5.1		MAT 2-5-8
	IRTA102	No	1		2020-04-02	2021-03-15	347	11	high	even	root center	Unknown	Unknown		Unknown
	KUVA		1		2020-04-06	2021-03-15	343	11	high	even	root center	Unknown	Unknown		MAT Rsp
	LPA9		1		2019-08-12	2021-03-15	581	19	very high	clusters	root center	Homokaryon	MAT 2		MAT 2-5-8
	LPA54		1		2020-04-20	2021-03-16	330	11	very high	even	root center	Unknown	Unknown		MAT Rsp
	SAMP7		2		2021-04-18	2021-08-11	115	4	extremely dense	even	split plate	Homokaryon	MAT 8		MAT 2-5-8
R. proliferus	AKO11 01		1		2020-02-10	2021-03-16	400	13	very low	even	root center	Unknown	MAT Rp		MAT Rp
	AKO11 07	No	1		2020-02-10	2021-03-16	400	13	very low	even	root center	Unknown	MAT Rp		MAT Rp
	AKO11 13		1		2020-04-10	2021-03-16	340	11	low	even	root center	Unknown	MAT Rp		MAT Rp
