## Supplementary Information TAB S3 for "Dissecting mycorrhizal fungal trait variation, its genetic basis and trade-offs"

### Sheet: Repeatabilities RC
Phenotype	Random_effect	R	p	Notes
Crossover	Age (months)	0	0.5
First day Emergence	Age (months)	0.1413	0.0859
First day at Seperator	Age (months)	0.4563	0.0078
First day Sporulation	Age (months)	0.3248	0.1011
First day New Germinations	Age (months)	0.2091	0.162
Growth rate Emergence	Age (months)	0	1
Growth rate at Seperator	Age (months)	0	0.5
Growth rate Sporulation	Age (months)	0	1
Growth rate New Germinations	Age (months)	0.0926	0.2641
Crossover	Genotype	0.0455	0.4317
First day Emergence	Genotype	0.3719	0.0144
First day at Seperator	Genotype	0.098	0.1756
First day Sporulation	Genotype	0.3494	0.0181
First day New Germinations	Genotype	0.3237	0.0249
Growth rate Emergence	Genotype	0.5152	0.0054
Growth rate at Seperator	Genotype	0.3984	0.0181
Growth rate Sporulation	Genotype	0.2998	0.0214
Growth rate New Germinations	Genotype	0.1433	0.1699
Crossover	Plug hyphal density	0	1
First day Emergence	Plug hyphal density	0.2345	0.2402
First day at Seperator	Plug hyphal density	0	1
First day Sporulation	Plug hyphal density	0	1
First day New Germinations	Plug hyphal density	0	1
Growth rate Emergence	Plug hyphal density	0	1
Growth rate at Seperator	Plug hyphal density	0.0567	0.1877
Growth rate Sporulation	Plug hyphal density	0.0974	0.2002
Growth rate New Germinations	Plug hyphal density	0.0039	0.4888
Crossover	Round	0.0706	0.4182
First day Emergence	Round	0.0479	0.2599
First day at Seperator	Round	0.2119	0.1322
First day Sporulation	Round	0.0628	0.2952
First day New Germinations	Round	0.018	0.4193
Growth rate Emergence	Round	0	1
Growth rate at Seperator	Round	0.2328	0.0462
Growth rate Sporulation	Round	0.2537	0.0349
Growth rate New Germinations	Round	0	1

### Sheet: Repeatabilities FC
Phenotype	Random_effect	R	p	Notes
Main Hyphae	Age (months)	0	1
Naked Hyphae	Age (months)	0	1	zero-inflated, may not be reliable
Branches	Age (months)	0.0001	0.5	zero-inflated, may not be reliable
Hyphal Ends	Age (months)	0	1	zero-inflated, may not be reliable
Absorbance Structure	Age (months)	0	1	zero-inflated, may not be reliable
Total Spores	Age (months)	0	1
Dominant Cluster Size	Age (months)	0	1
Clusters (calculated)	Age (months)	0.0066	1
Range Cluster Sizes	Age (months)	0.0461	1
Main Hyphae	Genotype	0	1
Naked Hyphae	Genotype	0	1	zero-inflated, may not be reliable
Branches	Genotype	0.1622	0.5	zero-inflated, may not be reliable
Hyphal Ends	Genotype	0	1	zero-inflated, may not be reliable
Absorbance Structure	Genotype	0	1	zero-inflated, may not be reliable
Total Spores	Genotype	0.0548	1
Dominant Cluster Size	Genotype	0	1
Clusters (calculated)	Genotype	0.0001	1
Range Cluster Sizes	Genotype	0.0033	1
Main Hyphae	Plug hyphal density	0.0422	0.262
Naked Hyphae	Plug hyphal density	0	1	zero-inflated, may not be reliable
Branches	Plug hyphal density	0	0.5	zero-inflated, may not be reliable
Hyphal Ends	Plug hyphal density	0	0.4999	zero-inflated, may not be reliable
Absorbance Structure	Plug hyphal density	0	1	zero-inflated, may not be reliable
Total Spores	Plug hyphal density	0	0.5
Dominant Cluster Size	Plug hyphal density	0	1
Clusters (calculated)	Plug hyphal density	0	0.5
Range Cluster Sizes	Plug hyphal density	0.1795	0.2589
Main Hyphae	Round	0	1
Naked Hyphae	Round	0.4144	0	zero-inflated, may not be reliable
Branches	Round	0.0311	0.2427	zero-inflated, may not be reliable
Hyphal Ends	Round	0.3265	0.0002	zero-inflated, may not be reliable
Absorbance Structure	Round	0.153	0.0209	zero-inflated, may not be reliable
Total Spores	Round	0	0.5
Dominant Cluster Size	Round	0	1
Clusters (calculated)	Round	0	0.5
Range Cluster Sizes	Round	0.0072	0.4172
