## Supplementary Information TAB S4 for "Dissecting mycorrhizal fungal trait variation, its genetic basis and trade-offs"

### Sheet: Metadata
Organism	Isolate name	Replicates at RC w2-aS	R2	Total	Replicates at RC trait end	R2	Total	Replicates at FC w1-pC: R1	R2	Total	Replicates at FC w18: R1	R2	Total	Notes
R. irregularis	A1	4	3	7	4	3	7	3	2	5	3	2	5
	A2	3		3	3		3	1		1	1		1
	A3	4		4	2		2	0		0	1		1	Increase at end due to one plate having a late crossover
	A5	4		4	4		4	3		3	3		3
	B1	4		4	4		4	2		2	3		3	Increase at end due to one plate having a late crossover
	B2	4		4	4		4	4		4	4		4
	B3	4		4	3		3	1		1	2		2	Increase at end due to one plate having a late crossover
	B4	3		3	2		2	2		2	1		1
	B6	4		4	3		3	2		2	2		2
	B7	1		1	1		1	1		1	1		1
	B8	3	4	7	3	4	7	0	1	1	0	1	1
	B10	4		4	4		4	4		4	4		4
	B11	3		3	3		3	3		3	3		3
	B12	4		4	4		4	1		1	1		1
	B14	4		4	4		4	4		4	3		3
	B15	4		4	4		4	3		3	2		2
	B17	3		3	4		4	2		2	1		1
	BEG53 (LPA30)	2		2	2		2	1		1	1		1
	C1	4		4	4		4	4		4	4		4
	C2	4	3	7	4	3	7	3	2	5	3	3	6	Increase at end due to one plate having a late crossover
	C3	4		4	4		4	3		3	2		2
	C4	4		4	4		4	3		3	3		3
	C5	4		4	4		4	3		3	3		3
	CAN (DAOM197198-CH)	0	0	0	0	0	0	0	0	0	0	0	0
	D1	3	2	5	2	2	4	0	2	2	0	2	2
	D2	3		3	3		3	1		1	1		1
	D3	2		2	2		2	1		1	1		1
	D4	4		4	4		4	1		1	3		3	Increase at end due to two plates having late crossovers
	DAOM234180	2	1	3	2	0	2	2	0	2	2	2	4
	DAOM234328	4		4	4		4	0		0	1		1	Increase at end due to one plate having a late crossover
	DAOM240158	3		3	2		2	1		1	1		1
	DAOM240409	1		1	1		1	1		1	1		1
	DAOM240443	4	2	6	4	1	5	3	1	4	2	3	5	Increase at end due to one plate having a late crossover
	DAOM240448	4		4	4		4	4		4	4		4
	DAOM240721	1	0	1	0	0	0	0	0	0	1	0	1	Increase at end due to one plate having a late crossover
	DAOM Miroslav (DAOM197198-CZ)	0	1	1	0	1	1	0	0	0	0	0	0
	DHP13	2		2	2		2	0		0	0		0
	E1	3		3	3		3	1		1	1		1
	ESLQ569 (ESLQ69)	3		3	2		2	1		1	1		1
	F1	3		3	3		3	1		1	1		1
	FL707B (FL707)	4		4	4		4	2		2	2		2
	G1	4		4	3		3	1		1	1		1
	GLAM	4	4	8	4	4	8	4	4	8	4	4	8
	India1005	4		4	3		3	2		2	3		3	Increase at end due to one plate having a late crossover
	KUVA	1		1	1		1	1		1	1		1
	LPA9	1		1	1		1	0		0	0		0
	LPA54	4		4	4		4	2		2	2		2
	SAMP7	NA	2	2	NA	2	2	NA	2	2	NA	2	2
R. proliferus	AKO11 01	3		3	3		3	3		3	2		2
	AKO11 13	3		3	3		3	1		1	2		2	Increase at end due to one plate having a late crossover
Total isolates >2				43			43			26			27
Total isolates >3				39			34			16			17
