## Supplementary Information TAB S5 for "Dissecting mycorrhizal fungal trait variation, its genetic basis and trade-offs"

### Sheet: Repeatabilities RC
Phenotype	Random_effect	R	p	Notes
Primary branches	Age (months)	0	0.5
Secondary branches	Age (months)	0	0.4996
Absorbance structures	Age (months)	0	1
Hyphal tips	Age (months)	0	1
Primary branches	Genotype	0.0533	0
Secondary branches	Genotype	0.1349	0
Absorbance structures	Genotype	0.0648	0
Hyphal tips	Genotype	0.0081	0.2947
Primary branches	Location	0.0248	0.0005
Secondary branches	Location	0.0161	0.0042
Absorbance structures	Location	0.0246	0.0005
Hyphal tips	Location	0.0065	0.101
Primary branches	Plug hyphal density	0	1
Secondary branches	Plug hyphal density	0	1
Absorbance structures	Plug hyphal density	0	1
Hyphal tips	Plug hyphal density	0.0025	0.3516

### Sheet: Repeatabilities FC
Phenotype	Random_effect	R	p	Notes
Main Hyphae	Age (months)	0	1
Main Hyphae	Age (months)	0.0391	0.1851	zero-inflated, may not be reliable
Naked Hyphae	Age (months)	0.0371	0.0954	zero-inflated, may not be reliable
Branches	Age (months)	0.0166	0.3132	zero-inflated, may not be reliable
Hyphal Ends	Age (months)	0	1	zero-inflated, may not be reliable
Absorbance Structure	Age (months)	0	1
Total Spores	Age (months)	0.0021	0.4726
Dominant Cluster Size	Age (months)	0	1
Clusters (calculated)	Age (months)	0.0777	0.0707
Range Cluster Sizes	Age (months)	0.0669	0.1296
Main Hyphae	Genotype	0.1399	0.0003
Naked Hyphae	Genotype	0.0352	0.0944	zero-inflated, may not be reliable
Branches	Genotype	0.1065	0.0014	zero-inflated, may not be reliable
Hyphal Ends	Genotype	0.0779	0.0202	zero-inflated, may not be reliable
Absorbance Structure	Genotype	0	1	zero-inflated, may not be reliable
Total Spores	Genotype	0.1389	0.0006
Dominant Cluster Size	Genotype	0.1537	0.0001
Clusters (calculated)	Genotype	0.1423	0
Range Cluster Sizes	Genotype	0.1325	0.0002
Main Hyphae	Location	0	0.5
Naked Hyphae	Location	0	1	zero-inflated, may not be reliable
Branches	Location	0	1	zero-inflated, may not be reliable
Hyphal Ends	Location	0	0.4999	zero-inflated, may not be reliable
Absorbance Structure	Location	0	1	zero-inflated, may not be reliable
Total Spores	Location	0.0048	0.3003
Dominant Cluster Size	Location	0.0119	0.1526
Clusters (calculated)	Location	0	1
Range Cluster Sizes	Location	0	1
Main Hyphae	Plug hyphal density	0.0121	0.3937
Naked Hyphae	Plug hyphal density	0	0.4999	zero-inflated, may not be reliable
Branches	Plug hyphal density	0	1	zero-inflated, may not be reliable
Hyphal Ends	Plug hyphal density	0	0.4998	zero-inflated, may not be reliable
Absorbance Structure	Plug hyphal density	0	1	zero-inflated, may not be reliable
Total Spores	Plug hyphal density	0.0595	0.1353
Dominant Cluster Size	Plug hyphal density	0	1
Clusters (calculated)	Plug hyphal density	0.1007	0.0418
